# Benchmarking alternative polyadenylation detection in single-cell and spatial transcriptomes

**DOI:** 10.1101/2024.10.15.618405

**Authors:** Sida Li, Zixuan Wang, Yanshi Hu, Qingyang Ni, Cong Feng, Yueming Hu, Shilong Zhang, Ming Chen

## Abstract

**Background:** 3’-tag-based sequencing methods have become the predominant approach for single-cell and spatial transcriptomics, with some protocols proven effective in detecting alternative polyadenylation (APA). While numerous computational tools have been developed for APA detection from these sequencing data, the absence of comprehensive benchmarks and the diversity of sequencing protocols and tools make it challenging to select appropriate methods for APA analysis in these contexts.

**Results:** We systematically compared seven 3’-tag-based sequencing protocols and identified key peak features affecting APA detection performance. We developed a simulation pipeline that generates realistic datasets preserving protocol-specific characteristics. Using simulated and real data, we comprehensively assessed six computational tools for their ability to identify polyA sites, quantify polyA site expression, detect differentially expressed (DE) APA genes, filter sequencing artifacts, and their computational efficiency. We also investigated factors influencing APA detection. Our evaluation revealed that SCAPE and scAPAtrap generally outperformed other tools across various performance metrics and protocols.

**Conclusion:** Our systematic evaluation provides guidance for tool selection, experiment design, and future tool development in APA analysis for singlecell and spatial transcriptomics, paving the way for investigating APA in these contexts.
