## Supplemental Table 1 for "Benchmarking alternative polyadenylation detection in single-cell and spatial transcriptomes"

### Sheet: Sheet1
Protocol	Tissue	Species	Source	sample id			Cite
10X Chromium	Olfactory Bulb	mouse	GSE121891	GSM3449591|GSM3449592			Tepe, B., Hill, M. C., Pekarek, B. T., Hunt, P. J., Martin, T. J., Martin, J. F., & Arenkiel, B. R. (2018). Single-Cell RNA-Seq of Mouse Olfactory Bulb Reveals Cellular Heterogeneity and Activity-Dependent Molecular Census of Adult-Born Neurons. Cell reports, 25(10), 2689–2703.e3. https://doi.org/10.1016/j.celrep.2018.11.034
10X Chromium	Testicle	mouse	GSE184708	GSM5595992|GSM5595993			Mayère, C., Regard, V., Perea-Gomez, A., Bunce, C., Neirijnck, Y., Djari, C., Bellido-Carreras, N., Sararols, P., Reeves, R., Greenaway, S., Simon, M., Siggers, P., Condrea, D., Kühne, F., Gantar, I., Tang, F., Stévant, I., Batti, L., Ghyselinck, N. B., Wilhelm, D., … Nef, S. (2022). Origin, specification and differentiation of a rare supporting-like lineage in the developing mouse gonad. Science…
Dropseq	Heart	mouse	GSE117011	GSM3267323|GSM3267324			Hulin, A., Hortells, L., Gomez-Stallons, M. V., O'Donnell, A., Chetal, K., Adam, M., Lancellotti, P., Oury, C., Potter, S. S., Salomonis, N., & Yutzey, K. E. (2019). Maturation of heart valve cell populations during postnatal remodeling. Development (Cambridge, England), 146(12), dev173047. https://doi.org/10.1242/dev.173047
Dropseq	Testicle	mouse	GSE112393	GSM3069443|GSM3069444			Green, C. D., Ma, Q., Manske, G. L., Shami, A. N., Zheng, X., Marini, S., Moritz, L., Sultan, C., Gurczynski, S. J., Moore, B. B., Tallquist, M. D., Li, J. Z., & Hammoud, S. S. (2018). A Comprehensive Roadmap of Murine Spermatogenesis Defined by Single-Cell RNA-Seq. Developmental cell, 46(5), 651–667.e10. https://doi.org/10.1016/j.devcel.2018.07.025
Microwell	Brain	mouse	GSE153562	GSM4647178|GSM6731158			Wang, R., Zhang, P., Wang, J., Ma, L., E, W., Suo, S., Jiang, M., Li, J., Chen, H., Sun, H., Fei, L., Zhou, Z., Zhou, Y., Chen, Y., Zhang, W., Wang, X., Mei, Y., Sun, Z., Yu, C., Shao, J., … Han, X. (2023). Construction of a cross-species cell landscape at single-cell level. Nucleic acids research, 51(2), 501–516. https://doi.org/10.1093/nar/gkac633
Microwell	Testicle	mouse	GSE153562	GSM4647336|GSM4647337			Wang, R., Zhang, P., Wang, J., Ma, L., E, W., Suo, S., Jiang, M., Li, J., Chen, H., Sun, H., Fei, L., Zhou, Z., Zhou, Y., Chen, Y., Zhang, W., Wang, X., Mei, Y., Sun, Z., Yu, C., Shao, J., … Han, X. (2023). Construction of a cross-species cell landscape at single-cell level. Nucleic acids research, 51(2), 501–516. https://doi.org/10.1093/nar/gkac633
Spatial Transcriptomics	Olfactory Bulb	mouse	https://www.spatialresearch.org/resources-published-datasets/doi-10-1126science-aaf2403/	MOB Replicate 10|MOB Replicate 11			Patrik L. Ståhl et al. ,Visualization and analysis of gene expression in tissue sections by spatial transcriptomics.Science353,78-82(2016).DOI:10.1126/science.aaf2403
Spatial Transcriptomics	Spinal cord	mouse	GSE120374	GSM3399273|GSM3399441			Wang, R., Zhang, P., Wang, J., Ma, L., E, W., Suo, S., Jiang, M., Li, J., Chen, H., Sun, H., Fei, L., Zhou, Z., Zhou, Y., Chen, Y., Zhang, W., Wang, X., Mei, Y., Sun, Z., Yu, C., Shao, J., … Han, X. (2023). Construction of a cross-species cell landscape at single-cell level. Nucleic acids research, 51(2), 501–516. https://doi.org/10.1093/nar/gkac633
10X Visium	Brain	mouse	https://www.10xgenomics.com/datasets/mouse-brain-serial-section-2-sagittal-anterior-1-standard-1-1-0	/
10X Visium	Brain	mouse	https://www.10xgenomics.com/datasets/mouse-brain-serial-section-1-sagittal-posterior-1-standard-1-0-0	/
10X Visium	Olfactory Bulb	mouse	https://www.10xgenomics.com/datasets/adult-mouse-olfactory-bulb-1-standard-1	/
10X Visium	Kidney	mouse	https://www.10xgenomics.com/datasets/mouse-kidney-section-coronal-1-standard-1-0-0	/
Slideseq	Olfactory Bulb	mouse	GSE169021	GSM5173955|GSM5173956			Wang, I. H., Murray, E., Andrews, G., Jiang, H. C., Park, S. J., Donnard, E., Durán-Laforet, V., Bear, D. M., Faust, T. E., Garber, M., Baer, C. E., Schafer, D. P., Weng, Z., Chen, F., Macosko, E. Z., & Greer, P. L. (2022). Spatial transcriptomic reconstruction of the mouse olfactory glomerular map suggests principles of odor processing. Nature neuroscience, 25(4), 484–492. https://doi.org/10.103…
Slideseq	Testicle	mouse	PRJNA668433	SRS7505335|SRS7502978
Stereoseq	Olfactory Bulb	mouse	https://db.cngb.org/stomics/mosta	MouseolfaS1|MouseolfaS2			Chen, A., Liao, S., Cheng, M., Ma, K., Wu, L., Lai, Y., ... & Wang, J. (2022). Spatiotemporal transcriptomic atlas of mouse organogenesis using DNA nanoball-patterned arrays. Cell, 185(10), 1777-1792. DOI: 10.1016/j.cell.2022.04.003
Stereoseq	E14.5 Embryo	mouse	https://db.cngb.org/stomics/mosta	MouseE145E1S2|MouseE145E1S3			Chen, A., Liao, S., Cheng, M., Ma, K., Wu, L., Lai, Y., ... & Wang, J. (2022). Spatiotemporal transcriptomic atlas of mouse organogenesis using DNA nanoball-patterned arrays. Cell, 185(10), 1777-1792. DOI: 10.1016/j.cell.2022.04.004
