## Supplemental Table 2 for "Benchmarking alternative polyadenylation detection in single-cell and spatial transcriptomes"

### Sheet: Sheet1
	PAS identification	Barcode-level PAS quantification	Differential PAS usage	Require PAS annotation	Benchmarked in this study?	Citation	Github
scAPA	Yes	Yes	No	No	Yes	Shulman and Elkon 2019	https://github.com/ElkonLab/scAPA
polyApipe	Yes	Yes	Yes	No	Noc	/	https://github.com/MonashBioinformaticsPlatform/polyApipe
SAPAS	Yes	Yes	Yes	No	Noc	Yang et al. 2021	https://github.com/Astremy/SAPAS
scAPAtrap	Yes	Yes	Yes	No	Yes	Wu et al. 2021	https://github.com/BMILAB/scAPAtrap
scDapars	No	No	No	No	Nob	Gao et al. 2021	https://github.com/YiPeng-Gao/scDaPars
SCAPTURE	Yes	Yes	Yes	Yes	Yes	Li et al. 2021	https://github.com/YangLab/SCAPTURE
MAAPER	Yes	No	Yes	Yes	Nob	Li et al. 2021	https://github.com/Vivianstats/MAAPER
Sierra	Yes	Yes	Yes	No	Yes	Patrick et al. 2021	https://github.com/VCCRI/Sierra
SCAPE	Yes	Yes	Yes	No	Yes	Zhou et al. 2022	https://github.com/LuChenLab/SCAPE
Infernape	Yes	Yes	Yes	Yes	Yes	Kang et al. 2023	https://github.com/kangbw702/Infernape
ReadZS	No	No	Yes	No	Noa,b	Meyer et al. 2022	https://github.com/salzman-lab/ReadZS
scUTRquant	No	Yes	No	Yes	Noa,b	Fansler et al. 2024	https://github.com/Mayrlab/scUTRquant
scraps	No	Yes	Yes	Yes	Noa,b,c	Fu et al. 2022
Reasons for exclusion from benchmark: a Incompatibility with benchmark input. b Incompatibility with benchmark metric. c Other(unable to install/run, etc).
